# Estrogen receptor alpha mutations regulate gene expression and cell growth in breast cancer through microRNAs

**DOI:** 10.1101/2022.10.07.511340

**Authors:** Spencer Arnesen, Jacob T. Polaski, Zannel Blanchard, Kyle S. Osborne, Alana L. Welm, Ryan M. O’Connell, Jason Gertz

## Abstract

Estrogen receptor α (ER) mutations occur in up to 30% of metastatic ER-positive breast cancers. Recent data has shown that ER mutations impact the expression of thousands of genes not typically regulated by wildtype ER. While the majority of these altered genes can be explained by constant activity of mutant ER or genomic changes such as altered ER binding and chromatin accessibility, as much as 33% remain unexplained, indicating the potential for post-transcriptional effects. Here we explored the role of microRNAs in mutant ER-driven gene regulation and identified several microRNAs that are dysregulated in ER mutant cells. These differentially regulated microRNAs target a significant portion of mutant-specific genes involved in key cellular processes. When the activity of microRNAs is altered using mimics or inhibitors, significant changes are observed in gene expression and cellular proliferation related to mutant ER. An in-depth evaluation of miR-301b led us to discover an important role for *PRKD3* in the proliferation of ER mutant cells. Our findings show that microRNAs contribute to mutant ER gene regulation and cellular effects in breast cancer cells.
