## Supplemental Table 1 for "Estrogen receptor alpha mutations regulate gene expression and cell growth in breast cancer through microRNAs"

### Sheet: Dif. expressed miRNAs T-47D
Table XX. T-47D Y537S and D538G up- and down-regulated miRNAs. Differential miRNAs were called using an adjusted p-value (padj) of <0.05. Up- or down-regulated is indicated by log2 fold change.
miRNA	Normalization1 Y537S Log2FC	Normalization1 Y537S P-value	Normalization2 Y537S Log2FC	Normalization2 Y537S P-value	Normalization1 D538G Log2FC	Normalization1 D538G P-value	Normalization2 D538G Log2FC	Normalization2 D538G P-value
hsa-miR-489-3p	1.89569	0.0450663	2.29784	0.0541272	2.64011	0.00345117	3.01053	0.0734187
hsa-miR-320e	-0.121883	0.744288	0.291753	0.003693	-0.0693203	0.862358	0.356509	0.0431397
hsa-miR-1180-3p	0.426243	0.348693	0.854841	0.0071861	0.187481	0.597032	0.632539	0.0457552
hsa-miR-584-5p	-0.187955	0.554246	0.223645	0.0470717	-0.0438862	0.901093	0.377268	0.0478688
hsa-miR-301b-3p	-0.757015	0.0465101	-0.361652	0.480512	-0.748906	0.013031	-0.356755	0.462446
hsa-miR-1307-3p	-0.435026	0.0129855	-0.0323524	0.924163	-0.537228	0.0170036	-0.135182	0.667551
hsa-miR-106a-5p+hsa-miR-17-5p	0.660639	0.0136888	1.06916	0.069196	0.366065	0.167961	0.783485	0.136739
hsa-miR-15b-5p	0.299927	0.0297171	0.695833	0.120839	0.301624	0.404727	0.723361	0.24261
hsa-let-7f-5p	1.48434	0.0379388	1.87724	0.0132362	-0.155799	0.56952	0.25124	0.179585
hsa-let-7g-5p	3.37362	0.00667771	3.76725	0.0167101	0.165405	0.625093	0.603587	0.329481
hsa-miR-449a	2.13944	0.0354944	2.58249	0.0854865	1.7361	0.79505	2.25754	0.699609
hsa-miR-542-3p	0.526879	0.207299	0.936029	0.00516049	0.294973	0.456607	0.71045	0.0877252
hsa-miR-770-5p	0.0151659	0.943199	0.428234	0.0148126	-0.37664	0.509564	0.025468	0.981103
hsa-miR-3605-5p	0.0575995	0.863427	0.459521	0.0163237	-0.0226575	0.871471	0.362515	0.631497
hsa-let-7d-5p	1.52467	0.109323	1.956	0.0205805	-0.933048	0.285531	-0.461733	0.19701
hsa-miR-205-5p	0.770779	0.279278	1.22283	0.0282672	0.557084	0.60231	0.9699	0.319222
hsa-miR-543	0.256942	0.567304	0.670338	0.0307562	-0.472716	0.351997	-0.0448979	0.745378
hsa-miR-2110	0.0483096	0.853957	0.474422	0.0312333	0.0106616	0.979345	0.433187	0.217174
hsa-miR-1247-5p	0.209979	0.550723	0.604107	0.0320528	0.157616	0.858907	0.546355	0.342392
hsa-miR-483-3p	1.29925	0.0922475	1.72404	0.0357042	0.370706	0.635527	0.769419	0.291482
hsa-miR-1228-3p	0.173494	0.695726	0.594186	0.0426247	-0.355388	0.565954	0.0625568	0.939395
hsa-miR-196a-3p	-0.351969	0.0473736	0.0379612	0.902928	-0.862458	0.0971231	-0.460009	0.390059
hsa-miR-140-5p	-0.796021	0.0439365	-0.413164	0.490356	0.418289	0.135008	0.789024	0.260774
hsa-miR-1295a	-1.15974	0.0300564	-0.729523	0.223643	-1.21695	0.191172	-0.835702	0.191399
hsa-miR-542-5p	-0.801709	0.0482522	-0.401195	0.138942	-0.389328	0.199298	0.0281606	0.858907
hsa-miR-548l	-0.87332	0.043128	-0.468752	0.084089	-1.18038	0.205432	-0.722894	0.383333
hsa-miR-199a-5p	-0.938694	0.04576	-0.557903	0.330615	-0.222149	0.223786	0.167486	0.684473
hsa-miR-134-3p	-0.443196	0.017621	-0.0616923	0.9113	-0.378669	0.255146	0.0265942	0.958427
hsa-miR-4707-5p	-0.597563	0.0273837	-0.20242	0.466569	-0.484221	0.25793	-0.0949686	0.724634
hsa-miR-649	-0.597908	0.0324565	-0.187697	0.599054	-0.495314	0.268552	-0.109242	0.708463
hsa-miR-142-5p	-0.576423	0.024243	-0.177455	0.512902	-0.834735	0.283679	-0.460212	0.3449
hsa-miR-532-5p	-1.00953	0.00256516	-0.619173	0.232876	-0.575431	0.296552	-0.158712	0.745751
hsa-miR-568	-0.852873	0.0465767	-0.4975	0.437331	-0.518371	0.300163	-0.167932	0.788287
hsa-miR-182-5p	-0.742983	0.0300897	-0.376455	0.495514	-0.212375	0.314393	0.179686	0.68657
hsa-miR-5010-5p	-1.29717	0.00740773	-0.903748	0.142162	-0.0914142	0.354967	0.304201	0.458782
hsa-miR-4284	-1.03847	0.0357984	-0.641781	0.108844	-0.571734	0.441386	-0.108283	0.768605
hsa-miR-196b-5p	-0.562806	0.0442508	-0.162624	0.497879	-0.18742	0.451808	0.209739	0.379455
hsa-miR-935	-0.987791	0.00892792	-0.595264	0.269855	-0.617139	0.481925	-0.170368	0.733765
hsa-miR-181a-3p	-0.637288	0.0103233	-0.243582	0.562586	-0.378416	0.545829	-0.0296262	0.904845
hsa-miR-323b-3p	-0.495192	0.0233716	-0.0997711	0.72618	-0.375428	0.568213	-0.0194934	0.884221
hsa-miR-4425	-0.759669	0.0347849	-0.337815	0.396215	-0.358577	0.598398	-0.000987809	0.87739
hsa-miR-885-3p	-0.576423	0.024243	-0.177455	0.512902	-0.249395	0.604316	0.124035	0.815187
hsa-miR-223-3p	-0.982527	0.00737152	-0.588681	0.23986	-0.0856204	0.717732	0.289721	0.442252
hsa-miR-362-3p	-0.666178	0.028449	-0.252279	0.493323	-0.1196	0.736311	0.257452	0.529157
hsa-miR-148b-3p	-1.09622	0.0164712	-0.7084	0.261457	-0.0799	0.763717	0.320904	0.593761
hsa-miR-1298-5p	-1.20284	0.0554513	-0.790656	0.00307566	-1.04828	0.128523	-0.615841	0.0941855
hsa-miR-337-5p	-1.27269	0.0789569	-0.852695	0.00480099	-1.02856	0.104398	-0.608223	0.127902
hsa-miR-520a-5p	-0.905967	0.0890216	-0.502423	0.0102765	-0.350377	0.385348	0.0614583	0.729912
hsa-miR-548h-5p	-1.92378	0.0569173	-1.50761	0.0137645	-0.811413	0.246958	-0.383405	0.308232
hsa-miR-10a-5p	-1.24921	0.0652116	-0.832987	0.0142573	-0.250631	0.497424	0.187231	0.414439
hsa-miR-325	-0.764562	0.11851	-0.358666	0.0148165	-0.468844	0.231265	-0.0481458	0.366332
hsa-miR-767-3p	-0.959991	0.104661	-0.548761	0.0279456	-1.27605	0.188552	-0.795667	0.380939
hsa-miR-1244	-1.22157	0.0667075	-0.80581	0.0290774	-0.314034	0.636439	0.0546132	0.908743
hsa-miR-488-3p	-1.02815	0.0950042	-0.610053	0.0303869	-0.32171	0.424638	0.112488	0.333936
hsa-miR-331-3p	-1.40057	0.0550926	-0.986895	0.0334596	-0.352338	0.222525	0.0750794	0.783871
hsa-miR-9-5p	-0.780291	0.227803	-0.344348	0.54748	0.55646	0.0122619	0.958232	0.0925807
hsa-miR-34c-3p	1.00365	0.0505517	1.35986	0.155919	0.763783	0.0363304	1.13492	0.183655
osa-miR442	-0.383821	0.569811	0.124335	0.962052	0.483427	0.345564	0.920067	0.0172933
hsa-miR-654-3p	0.525558	0.368966	0.905232	0.0851256	0.36527	0.238159	0.784813	0.0185577
hsa-let-7c-5p	3.30022	0.103924	3.8232	0.155299	1.15606	0.131801	1.59671	0.0293343
hsa-miR-548c-5p+hsa-miR-548o-5p+hsa-miR-548am-5p	0.90414	0.235905	1.35336	0.230674	0.762501	0.157142	1.1574	0.0326677
hsa-miR-100-5p	1.93035	0.105721	2.45635	0.105336	2.03131	0.109506	2.49459	0.0361513
hsa-miR-345-5p	-0.0781647	0.76369	0.333308	0.0856564	0.0436162	0.873573	0.456194	0.0405974
hsa-miR-616-3p	-0.298255	0.519507	0.162685	0.758586	0.300554	0.490443	0.730788	0.0422034
hsa-miR-125b-5p	1.89309	0.11367	2.41807	0.091788	1.75308	0.136358	2.21776	0.0443311
hsa-miR-6721-5p	-0.102892	0.733156	0.327825	0.35763	-0.123711	0.68616	0.295689	0.0493345
hsa-miR-31-5p	-0.859368	0.153878	-0.502087	0.34733	-1.20076	0.0049361	-0.815519	0.209141
hsa-miR-761	0.0111058	0.913541	0.392333	0.343266	-0.752981	0.006429	-0.362293	0.40938
hsa-miR-433-5p	-0.511286	0.382842	-0.179502	0.737838	-1.30484	0.015597	-0.912629	0.175811
hsa-miR-1283	-0.248388	0.24307	0.13741	0.598836	-0.3723	0.0233891	0.032826	0.88715
hsa-miR-563	-1.00893	0.180872	-0.573664	0.394276	-0.572734	0.0237186	-0.169707	0.580132
hsa-miR-942-3p	-0.421543	0.56303	-0.130181	0.809072	-1.50324	0.0238386	-1.12205	0.165335
hsa-miR-330-5p	-1.31852	0.103966	-0.87757	0.263661	-1.06107	0.0289907	-0.650916	0.0924288
hsa-miR-302a-3p	-0.272915	0.128757	0.110111	0.746347	-0.717528	0.0461377	-0.337966	0.493362
hsa-miR-204-5p	-0.21839	0.332459	0.173332	0.443946	-0.546827	0.0480783	-0.129481	0.634769
hsa-miR-125a-5p	-0.676968	0.209634	-0.267948	0.161145	-1.17271	0.125256	-0.736257	0.0102363
hsa-miR-181c-5p	-0.528049	0.276997	-0.140657	0.443064	-1.1563	0.0659576	-0.735306	0.0180008
hsa-miR-487b-5p	-0.962276	0.0940493	-0.522476	0.289578	-1.21546	0.0631395	-0.792015	0.0187951
hsa-miR-328-5p	-1.16346	0.166081	-0.770466	0.192941	-1.07917	0.11532	-0.647158	0.0195295
hsa-miR-3131	-0.252515	0.46435	0.191868	0.678675	-0.631027	0.162461	-0.207827	0.0279016
hsa-miR-25-5p	-0.243641	0.576269	0.145198	0.552481	-0.898955	0.0937978	-0.476028	0.0336636
hsa-miR-1183	-0.654838	0.315791	-0.229676	0.306886	-1.42332	0.105936	-0.984837	0.0377613
hsa-miR-874-5p	-0.799741	0.0693179	-0.394903	0.0942735	-1.01767	0.070379	-0.609877	0.0411643
hsa-miR-548z+hsa-miR-548h-3p	-0.567784	0.198755	-0.124942	0.681547	-1.24702	0.101944	-0.815669	0.0418798
hsa-miR-515-3p	-1.26263	0.246713	-0.75029	0.44611	-0.788947	0.216709	-0.348325	0.0420235

### Sheet: Dif. expressed miRNAs Y537S PDX
Table XX. PDX Y537S up- and down-regulated miRNAs. Differential miRNAs were called using an adjusted p-value (padj) of <0.05. Up- or down-regulated is indicated by log2 fold change.
miRNA	PDX_Y537S_pvalue	PDX_Y537S_log2_foldchange
hsa-let-7g-5p	0.00461962	3.01226
hsa-let-7i-5p	0.000873398	50.9308
hsa-miR-10a-5p	5.72e-05	31.4219
hsa-miR-135a-5p	0.000434242	58.2306
hsa-miR-141-3p	0.0129339	0.97119
hsa-miR-15a-5p	0.04269	3.47301
hsa-miR-16-5p	0.00353015	5.20329
hsa-miR-20a-5p+hsa-miR-20b-5p	0.00693567	0.73194
hsa-miR-21-5p	0.0437139	1.19183
hsa-miR-23a-3p	0.0398964	0.58425
hsa-miR-23b-3p	0.0241314	1.67257
hsa-miR-25-3p	0.0354036	1.99165
hsa-miR-27b-3p	0.0187917	2.90572
hsa-miR-29b-3p	0.00319924	2.68288
hsa-miR-29c-3p	0.03811	1.27006
hsa-miR-3151-5p	0.00585407	6.89513
hsa-miR-4454+hsa-miR-7975	0.0269584	1.00409
hsa-miR-548aa+hsa-miR-548t-3p	0.0126368	0.814388
hsa-miR-99a-5p	0.00155315	2.11452
hsa-miR-101-3p	0.00868793	-0.668315
hsa-miR-103a-3p	0.0148815	-0.794328
hsa-miR-105-5p	0.0437303	-0.752392
hsa-miR-107	0.00321386	-0.512427
hsa-miR-1183	0.00152858	-0.788531
hsa-miR-1185-2-3p	0.0220976	-0.688518
hsa-miR-1193	0.0479617	-0.745382
hsa-miR-1200	0.0148434	-0.8428
hsa-miR-1202	0.0347074	-0.792166
hsa-miR-1203	0.000227632	-0.776524
hsa-miR-1204	0.0149826	-0.869971
hsa-miR-1205	0.00443017	-0.883124
hsa-miR-1226-3p	0.00222266	-0.802475
hsa-miR-1233-3p	0.00702934	-0.721311
hsa-miR-1236-3p	0.00195076	-0.833144
hsa-miR-1245b-3p	0.0022248	-0.755044
hsa-miR-1248	0.0262437	-0.779786
hsa-miR-1249-5p	0.018166	-0.827383
hsa-miR-1250-5p	0.0482214	-0.817301
hsa-miR-1255a	0.00163284	-0.738274
hsa-miR-1255b-5p	0.00254695	-0.789822
hsa-miR-1258	0.0187798	-0.780739
hsa-miR-1260b	0.00357131	-0.613644
hsa-miR-1266-5p	0.00915968	-0.802654
hsa-miR-1269a	0.00866158	-0.804628
hsa-miR-1269b	0.0443316	-0.709179
hsa-miR-127-5p	0.0201488	-0.704275
hsa-miR-1271-3p	0.018292	-0.804243
hsa-miR-1272	0.0253125	-0.812436
hsa-miR-1273c	0.000773368	-0.773811
hsa-miR-1276	0.0174192	-0.596501
hsa-miR-1278	0.0194037	-0.76312
hsa-miR-1279	0.0179125	-0.836467
hsa-miR-128-1-5p	0.0100955	-0.609065
hsa-miR-1281	0.0247758	-0.805141
hsa-miR-1283	0.0268101	-0.498804
hsa-miR-1285-3p	0.00173777	-0.741003
hsa-miR-1285-5p	0.0321713	-0.598272
hsa-miR-1287-5p	0.0311023	-0.703414
hsa-miR-1289	0.00930121	-0.794331
hsa-miR-129-2-3p	0.00429943	-0.837318
hsa-miR-1291	0.00488558	-0.882366
hsa-miR-1293	0.0238753	-0.640283
hsa-miR-1295a	0.00538158	-0.701586
hsa-miR-1296-3p	0.0109166	-0.810848
hsa-miR-1296-5p	0.0402049	-0.703318
hsa-miR-1297	0.00142645	-0.753439
hsa-miR-1303	0.0283204	-0.850612
hsa-miR-1304-5p	0.0249776	-0.750519
hsa-miR-1305	0.00254163	-0.726287
hsa-miR-1307-3p	0.00235756	-0.852845
hsa-miR-1307-5p	0.00813632	-0.866971
hsa-miR-132-3p	0.0213922	-0.691459
hsa-miR-1322	0.00221612	-0.828528
hsa-miR-1323	0.0109849	-0.718689
hsa-miR-134-3p	0.0108375	-0.731923
hsa-miR-135b-5p	0.00260574	-0.767418
hsa-miR-138-5p	0.0011497	-0.763936
hsa-miR-139-5p	0.020966	-0.879745
hsa-miR-145-5p	0.00632233	-0.616804
hsa-miR-1469	0.0186387	-0.823897
hsa-miR-146b-5p	0.00461992	-0.651867
hsa-miR-147a	0.00240013	-0.833727
hsa-miR-151a-3p	0.00707633	-0.773067
hsa-miR-151a-5p	0.0267358	-0.608941
hsa-miR-152-3p	0.0230227	-0.546154
hsa-miR-152-5p	0.0195935	-0.817201
hsa-miR-153-3p	0.00117565	-0.834076
hsa-miR-1537-3p	0.00902562	-0.739885
hsa-miR-155-5p	0.0144171	-0.7629
hsa-miR-181a-2-3p	0.0273119	-0.737185
hsa-miR-181b-2-3p	0.00910806	-0.817535
hsa-miR-181b-5p+hsa-miR-181d-5p	0.00926653	-0.808259
hsa-miR-181d-3p	0.00117593	-0.867401
hsa-miR-182-3p	0.0107372	-0.758911
hsa-miR-1827	0.00694404	-0.763752
hsa-miR-183-5p	0.0222088	-0.354081
hsa-miR-184	0.0258603	-0.754967
hsa-miR-185-5p	0.0372676	-0.617283
hsa-miR-188-3p	0.0273176	-0.718408
hsa-miR-188-5p	0.0165469	-0.784126
hsa-miR-1908-5p	0.00164648	-0.853041
hsa-miR-1909-3p	0.0060879	-0.739079
hsa-miR-190a-5p	0.0120767	-0.682483
hsa-miR-1910-3p	0.0231971	-0.837107
hsa-miR-192-5p	0.0203161	-0.684511
hsa-miR-196a-3p	0.0367248	-0.754159
hsa-miR-196b-5p	0.0285248	-0.775554
hsa-miR-197-5p	0.000313799	-0.836602
hsa-miR-1972	0.0235838	-0.789316
hsa-miR-1976	0.00389663	-0.931511
hsa-miR-198	0.00673098	-0.757711
hsa-miR-199a-5p	0.00730089	-0.383736
hsa-miR-199b-5p	0.000965892	-0.691564
hsa-miR-200a-3p	0.00397611	-0.276447
hsa-miR-202-3p	0.000815463	-0.628886
hsa-miR-203a-3p	9.22e-05	-0.952066
hsa-miR-204-5p	0.0365355	-0.816642
hsa-miR-205-5p	0.000778244	-0.982638
hsa-miR-208a-3p	0.00663141	-0.823658
hsa-miR-208b-3p	0.0204328	-0.610483
hsa-miR-208b-5p	0.0276576	-0.711395
hsa-miR-210-5p	0.0239089	-0.705679
hsa-miR-211-5p	0.0418956	-0.80485
hsa-miR-2110	0.00205681	-0.786583
hsa-miR-2113	0.000555358	-0.820808
hsa-miR-2116-5p	0.0282289	-0.793081
hsa-miR-2117	0.0136847	-0.812492
hsa-miR-212-3p	0.00465214	-0.741157
hsa-miR-214-3p	0.0343914	-0.699006
hsa-miR-215-5p	0.02381	-0.781868
hsa-miR-216a-5p	0.0119453	-0.768386
hsa-miR-217	0.00454942	-0.753484
hsa-miR-219a-1-3p	0.0143448	-0.809988
hsa-miR-219b-3p	0.0271921	-0.663239
hsa-miR-221-3p	0.00116016	-0.776919
hsa-miR-221-5p	0.0131886	-0.833972
hsa-miR-223-3p	0.00305717	-0.56998
hsa-miR-224-5p	0.0189625	-0.750464
hsa-miR-23c	0.0314508	-0.794776
hsa-miR-28-5p	0.0157212	-0.693106
hsa-miR-297	0.0203189	-0.855976
hsa-miR-299-5p	0.0267237	-0.654643
hsa-miR-300	0.0153087	-0.834323
hsa-miR-301a-5p	0.00236696	-0.787446
hsa-miR-301b-3p	0.0438478	-0.804725
hsa-miR-301b-5p	0.0252531	-0.832191
hsa-miR-302d-3p	0.0125844	-0.792262
hsa-miR-302f	0.0244795	-0.76302
hsa-miR-3065-3p	0.0219853	-0.801359
hsa-miR-3065-5p	0.000848594	-0.774844
hsa-miR-31-5p	0.0377677	-0.523856
hsa-miR-3127-5p	0.0256577	-0.760963
hsa-miR-3130-3p	0.030005	-0.819384
hsa-miR-3131	0.00383108	-0.696028
hsa-miR-3136-5p	0.00815632	-0.737416
hsa-miR-3144-3p	0.00802367	-0.757885
hsa-miR-3144-5p	0.0244502	-0.770524
hsa-miR-3147	0.0268386	-0.750679
hsa-miR-3164	0.00564484	-0.784915
hsa-miR-3168	0.00328151	-0.803356
hsa-miR-3179	0.0490962	-0.659574
hsa-miR-3180	0.00684228	-0.821389
hsa-miR-3180-3p	0.00315494	-0.75506
hsa-miR-3180-5p	0.00784252	-0.850853
hsa-miR-3182	0.049138	-0.837536
hsa-miR-3185	0.00266423	-0.741168
hsa-miR-3190-3p	0.016064	-0.861408
hsa-miR-3192-5p	0.0118311	-0.827177
hsa-miR-320b	0.0229025	-0.797493
hsa-miR-320c	0.00579451	-0.751231
hsa-miR-320e	0.0212315	-0.472773
hsa-miR-323a-3p	0.0113543	-0.745179
hsa-miR-323b-3p	0.034982	-0.768625
hsa-miR-323b-5p	0.0128533	-0.840692
hsa-miR-324-3p	0.000437459	-0.832061
hsa-miR-324-5p	0.0357106	-0.658194
hsa-miR-326	0.0383966	-0.686123
hsa-miR-328-5p	0.00249096	-0.747573
hsa-miR-329-3p	0.00110348	-0.843227
hsa-miR-330-3p	0.028511	-0.808025
hsa-miR-330-5p	0.0125828	-0.688321
hsa-miR-331-3p	0.0452357	-0.644846
hsa-miR-331-5p	0.00236657	-0.819039
hsa-miR-337-3p	0.00615737	-0.789183
hsa-miR-337-5p	0.0168061	-0.728763
hsa-miR-338-5p	0.0257406	-0.776861
hsa-miR-342-3p	0.00789731	-0.940332
hsa-miR-342-5p	0.0411445	-0.850284
hsa-miR-345-3p	0.0301457	-0.891276
hsa-miR-345-5p	0.0111207	-0.634719
hsa-miR-346	0.0121742	-0.839376
hsa-miR-34c-3p	0.0102722	-0.842581
hsa-miR-3605-3p	0.0102382	-0.815988
hsa-miR-3605-5p	0.00697424	-0.744609
hsa-miR-3613-3p	0.0074021	-0.842958
hsa-miR-3613-5p	0.0454733	-0.662586
hsa-miR-3614-5p	0.00730821	-0.77076
hsa-miR-363-3p	0.00405156	-0.828955
hsa-miR-367-3p	0.00727763	-0.730022
hsa-miR-369-3p	0.00731788	-0.724093
hsa-miR-3690	0.00625534	-0.811788
hsa-miR-370-3p	0.00816545	-0.863988
hsa-miR-371a-5p	0.00795542	-0.844832
hsa-miR-372-3p	0.0497329	-0.818283
hsa-miR-376a-3p	0.0049736	-0.62571
hsa-miR-376b-3p	0.0324615	-0.822371
hsa-miR-376c-5p	0.00130488	-0.657456
hsa-miR-378e	0.0108287	-0.800551
hsa-miR-378f	0.00381348	-0.757895
hsa-miR-378h	0.00484856	-0.804551
hsa-miR-379-5p	0.0156718	-0.631138
hsa-miR-381-5p	0.0470221	-0.656703
hsa-miR-382-3p	0.0105885	-0.875465
hsa-miR-384	0.0311073	-0.831883
hsa-miR-3918	0.00741358	-0.851195
hsa-miR-409-3p	0.010543	-0.764085
hsa-miR-410-3p	0.0351917	-0.684436
hsa-miR-411-5p	0.00963331	-0.66497
hsa-miR-412-3p	0.00803102	-0.800448
hsa-miR-422a	0.00137732	-0.72622
hsa-miR-424-5p	0.0325303	-0.667699
hsa-miR-4421	0.0105868	-0.677343
hsa-miR-4425	0.00486017	-0.82692
hsa-miR-4435	0.0467776	-0.78268
hsa-miR-4443	0.00473361	-0.705857
hsa-miR-4448	0.00284745	-0.736451
hsa-miR-4451	0.0112985	-0.835216
hsa-miR-4461	0.0027076	-0.691988
hsa-miR-448	0.0463584	-0.88436
hsa-miR-450a-1-3p	0.00503891	-0.806705
hsa-miR-450a-2-3p	0.0309329	-0.771018
hsa-miR-450b-3p	0.0327924	-0.795013
hsa-miR-450b-5p	0.00295316	-0.812004
hsa-miR-452-5p	0.0164693	-0.869923
hsa-miR-4521	0.0470197	-0.567914
hsa-miR-4524a-5p	0.00188959	-0.901889
hsa-miR-4531	0.00214599	-0.833833
hsa-miR-454-3p	0.0318851	-0.533462
hsa-miR-4647	0.00232821	-0.824512
hsa-miR-4707-3p	0.0261983	-0.77329
hsa-miR-4707-5p	0.0132323	-0.854898
hsa-miR-4755-5p	0.0315759	-0.774341
hsa-miR-4787-3p	0.0156903	-0.795843
hsa-miR-4787-5p	0.0212888	-0.831188
hsa-miR-4792	0.0472771	-0.86312
hsa-miR-483-5p	0.00250007	-0.819252
hsa-miR-485-3p	0.0210815	-0.817355
hsa-miR-485-5p	0.0196635	-0.837327
hsa-miR-486-3p	0.00286887	-0.891806
hsa-miR-487a-3p	0.00775493	-0.876184
hsa-miR-487b-3p	0.0126051	-0.731637
hsa-miR-487b-5p	0.0243667	-0.822353
hsa-miR-488-3p	0.00321981	-0.814485
hsa-miR-490-3p	0.0318829	-0.721416
hsa-miR-491-3p	0.0371475	-0.689838
hsa-miR-492	0.0184393	-0.851658
hsa-miR-493-3p	0.010361	-0.589733
hsa-miR-495-3p	0.0195982	-0.791763
hsa-miR-495-5p	0.0019542	-0.885152
hsa-miR-498	0.011008	-0.710283
hsa-miR-499a-3p	0.0334906	-0.892116
hsa-miR-499a-5p	0.0480287	-0.726102
hsa-miR-499b-3p	0.0375771	-0.788887
hsa-miR-499b-5p	0.00480268	-0.735663
hsa-miR-5001-3p	0.0355216	-0.873958
hsa-miR-500a-5p+hsa-miR-501-5p	0.0444927	-0.788896
hsa-miR-501-3p	0.011644	-0.558692
hsa-miR-503-3p	0.0213661	-0.739883
hsa-miR-503-5p	0.00604212	-0.737213
hsa-miR-504-5p	0.0232888	-0.720978
hsa-miR-505-3p	0.00504464	-0.84218
hsa-miR-506-3p	0.00763755	-0.798884
hsa-miR-506-5p	0.0122686	-0.762687
hsa-miR-507	0.0125367	-0.819788
hsa-miR-508-3p	0.0430507	-0.69437
hsa-miR-508-5p	0.0200378	-0.72932
hsa-miR-509-5p	0.00281297	-0.816077
hsa-miR-510-3p	0.00428949	-0.835162
hsa-miR-513a-3p	0.0323248	-0.824103
hsa-miR-513c-3p	0.0180605	-0.830349
hsa-miR-513c-5p	0.00898478	-0.863944
hsa-miR-514a-3p	0.0404102	-0.699412
hsa-miR-514a-5p	0.00366969	-0.796958
hsa-miR-514b-5p	0.0107434	-0.767076
hsa-miR-515-3p	0.0285519	-0.74558
hsa-miR-516a-5p	0.0430785	-0.830964
hsa-miR-516b-5p	0.0311133	-0.742666
hsa-miR-517b-3p	0.0360077	-0.694005
hsa-miR-517c-3p+hsa-miR-519a-3p	0.0167031	-0.742044
hsa-miR-518c-3p	0.00664107	-0.8302
hsa-miR-518d-3p	0.0116999	-0.800662
hsa-miR-518f-3p	0.00628767	-0.756176
hsa-miR-5196-5p	0.0223813	-0.761994
hsa-miR-519b-5p+hsa-miR-519c-5p+hsa-miR-523-5p+hsa-miR-518e-5p+hsa-miR-522-5p+hsa-miR-519a-5p	0.00324727	-0.841583
hsa-miR-519c-3p	0.00687334	-0.744214
hsa-miR-519e-3p	0.02732	-0.818292
hsa-miR-520a-5p	0.0108856	-0.701773
hsa-miR-520b	0.0143447	-0.830246
hsa-miR-520c-3p	0.00193775	-0.843831
hsa-miR-520d-3p	0.0489155	-0.820527
hsa-miR-520d-5p+hsa-miR-527+hsa-miR-518a-5p	0.00479009	-0.702239
hsa-miR-520f-3p	0.0158907	-0.595113
hsa-miR-520g-3p	0.00698094	-0.874232
hsa-miR-521	0.0108265	-0.847439
hsa-miR-522-3p	0.00407194	-0.7754
hsa-miR-523-3p	0.0439309	-0.889953
hsa-miR-525-5p	0.00183926	-0.760799
hsa-miR-526a+hsa-miR-518c-5p+hsa-miR-518d-5p	0.0317849	-0.777855
hsa-miR-526b-5p	0.00618235	-0.754901
hsa-miR-541-3p	0.00221705	-0.750094
hsa-miR-542-3p	0.0096322	-0.85268
hsa-miR-543	0.00513066	-0.859625
hsa-miR-545-3p	0.011063	-0.675328
hsa-miR-548a-3p	0.0189889	-0.769956
hsa-miR-548a-5p	0.0182676	-0.731505
hsa-miR-548ad-3p	0.0147435	-0.707142
hsa-miR-548ah-5p	0.0175259	-0.704752
hsa-miR-548ai+hsa-miR-570-5p	0.00997958	-0.81011
hsa-miR-548ak	0.00464972	-0.768021
hsa-miR-548al	0.00462544	-0.793103
hsa-miR-548ar-3p	0.00792205	-0.732914
hsa-miR-548ar-5p	0.00156582	-0.788977
hsa-miR-548b-3p	0.0478512	-0.789394
hsa-miR-548g-3p	0.0082328	-0.768529
hsa-miR-548h-5p	0.0397731	-0.806022
hsa-miR-548i	0.0271224	-0.722997
hsa-miR-548j-5p	0.0319383	-0.888559
hsa-miR-548l	0.0113324	-0.759295
hsa-miR-548m	0.0298482	-0.760474
hsa-miR-548q	0.00407903	-0.62789
hsa-miR-548z+hsa-miR-548h-3p	0.00619989	-0.821731
hsa-miR-550a-5p	0.0313611	-0.7992
hsa-miR-551b-3p	0.00176021	-0.840262
hsa-miR-553	0.0217819	-0.667806
hsa-miR-555	0.00359105	-0.823413
hsa-miR-556-3p	0.0303345	-0.748577
hsa-miR-561-3p	0.00143524	-0.869069
hsa-miR-563	0.00312406	-0.887504
hsa-miR-567	0.00487445	-0.768267
hsa-miR-570-3p	0.00110736	-0.654991
hsa-miR-574-3p	0.0352845	-0.554806
hsa-miR-576-3p	0.00434243	-0.825078
hsa-miR-579-3p	0.0324425	-0.567568
hsa-miR-582-3p	0.00537097	-0.785036
hsa-miR-584-3p	0.00536471	-0.7989
hsa-miR-584-5p	0.0174707	-0.765977
hsa-miR-585-3p	0.00151364	-0.827834
hsa-miR-587	0.0337284	-0.839093
hsa-miR-590-5p	0.00798183	-0.725609
hsa-miR-592	0.00874675	-0.829659
hsa-miR-597-5p	0.00281158	-0.719335
hsa-miR-598-3p	0.0451209	-0.831148
hsa-miR-603	0.0387793	-0.634717
hsa-miR-604	0.00666669	-0.691514
hsa-miR-605-5p	0.00178086	-0.86373
hsa-miR-606	0.00530662	-0.753612
hsa-miR-607	0.00799271	-0.803582
hsa-miR-608	0.00673679	-0.762551
hsa-miR-612	0.0288206	-0.863255
hsa-miR-613	0.000336733	-0.788894
hsa-miR-614	0.0437436	-0.757871
hsa-miR-615-3p	0.00177262	-0.830375
hsa-miR-615-5p	0.0104414	-0.827882
hsa-miR-616-3p	0.0166671	-0.808812
hsa-miR-620	0.00785518	-0.812984
hsa-miR-624-3p	0.0385192	-0.797938
hsa-miR-626	0.00323147	-0.848334
hsa-miR-628-3p	0.00505551	-0.835105
hsa-miR-628-5p	0.0482076	-0.785724
hsa-miR-630	0.0100352	-0.796037
hsa-miR-631	0.000801328	-0.79102
hsa-miR-639	0.0235452	-0.714512
hsa-miR-640	0.00380042	-0.772539
hsa-miR-641	0.0182053	-0.523662
hsa-miR-642a-5p	0.0432855	-0.700357
hsa-miR-644a	0.00354679	-0.669039
hsa-miR-648	0.0409134	-0.788362
hsa-miR-649	0.000926303	-0.817906
hsa-miR-650	0.0199204	-0.609208
hsa-miR-6503-3p	0.00250893	-0.858964
hsa-miR-6503-5p	0.00566733	-0.83072
hsa-miR-651-5p	0.0493713	-0.745841
hsa-miR-6511a-3p	0.0067348	-0.779843
hsa-miR-652-3p	0.00413478	-0.836054
hsa-miR-654-3p	0.00245196	-0.842202
hsa-miR-654-5p	0.0135203	-0.771225
hsa-miR-655-3p	0.00149715	-0.915578
hsa-miR-656-3p	0.0439656	-0.868399
hsa-miR-661	0.00828507	-0.828683
hsa-miR-663a	0.0374336	-0.793379
hsa-miR-664b-3p	0.00817514	-0.729505
hsa-miR-675-5p	0.0304967	-0.871051
hsa-miR-7-5p	0.00145173	-0.703226
hsa-miR-744-5p	0.0024449	-0.669029
hsa-miR-760	0.0119799	-0.796256
hsa-miR-761	0.0127811	-0.838126
hsa-miR-767-5p	0.0439325	-0.677127
hsa-miR-769-3p	0.0157643	-0.813198
hsa-miR-769-5p	0.0133398	-0.695061
hsa-miR-802	0.00416485	-0.89387
hsa-miR-873-3p	0.00166669	-0.845457
hsa-miR-874-3p	0.0407318	-0.674125
hsa-miR-875-3p	0.0331929	-0.890934
hsa-miR-877-5p	0.0223735	-0.791945
hsa-miR-887-3p	0.0282235	-0.701213
hsa-miR-887-5p	0.000339173	-0.829326
hsa-miR-891a-5p	0.0453623	-0.772884
hsa-miR-892a	0.00550271	-0.885084
hsa-miR-892b	0.000746706	-0.721471
hsa-miR-922	0.00186879	-0.851389
hsa-miR-924	0.0311031	-0.776665
hsa-miR-933	0.00173334	-0.896155
hsa-miR-936	0.00560396	-0.867133
hsa-miR-941	0.0246221	-0.796082
hsa-miR-942-5p	0.0146782	-0.782949
hsa-miR-944	0.00219684	-0.782075
hsa-miR-98-3p	0.00346132	-0.797164

### Sheet: Dif. expressed miRNAs L536P PDX
Table XX. PDX L536P up- and down-regulated miRNAs. Differential miRNAs were called using an adjusted p-value (padj) of <0.05. Up- or down-regulated is indicated by log2 fold change.
miRNA	PDX_L536P_pvalue	PDX_L536P_log2_foldchange
hsa-let-7a-5p	0.0327008	1.07044
hsa-miR-200a-3p	0.00110008	1.29012
hsa-miR-200b-3p	0.0198878	0.944108
hsa-miR-29b-3p	0.0182504	0.854591
hsa-miR-29c-3p	0.0162323	1.90059
hsa-miR-30a-5p	0.0184698	1.6087
hsa-miR-30d-5p	0.00442021	1.28383
hsa-miR-374a-5p	0.0339172	1.6
hsa-miR-7-5p	0.00882082	0.820145
hsa-miR-1-5p	0.0107816	-0.665094
hsa-miR-10a-5p	0.0417566	-0.447176
hsa-miR-1185-5p	0.0141948	-0.472992
hsa-miR-1226-3p	0.026766	-0.518846
hsa-miR-1234-3p	0.0275587	-0.457308
hsa-miR-1255a	0.0464587	-0.434292
hsa-miR-1323	0.0428615	-0.557721
hsa-miR-133b	0.0138994	-0.542787
hsa-miR-145-5p	0.0268097	-0.555233
hsa-miR-148a-3p	0.0406274	-0.59177
hsa-miR-153-3p	0.0219638	-0.541143
hsa-miR-190a-5p	0.0128898	-0.625412
hsa-miR-196b-5p	0.015978	-0.503155
hsa-miR-199a-5p	0.000856943	-0.538886
hsa-miR-210-3p	0.0233934	-0.588567
hsa-miR-223-3p	0.0102576	-0.452976
hsa-miR-301b-3p	0.0445869	-0.424814
hsa-miR-3140-5p	0.014556	-0.596859
hsa-miR-3168	0.0263125	-0.589286
hsa-miR-365b-5p	0.0418063	-0.478119
hsa-miR-3690	0.0453772	-0.569456
hsa-miR-374c-5p	0.0119557	-0.54902
hsa-miR-378d	0.0282814	-0.4601
hsa-miR-384	0.0471525	-0.766369
hsa-miR-424-5p	0.0447707	-0.613131
hsa-miR-4448	0.0464161	-0.439413
hsa-miR-4455	0.00266779	-0.547821
hsa-miR-4516	0.0247446	-0.663022
hsa-miR-4787-5p	0.0224393	-0.579969
hsa-miR-485-3p	0.0147477	-0.57253
hsa-miR-489-3p	0.00179118	-0.553538
hsa-miR-503-5p	0.0393151	-0.598004
hsa-miR-518e-3p	0.00535321	-0.662475
hsa-miR-520h	0.0314568	-0.627877
hsa-miR-522-3p	0.0256882	-0.545236
hsa-miR-542-3p	0.0394187	-0.498491
hsa-miR-545-3p	0.0186236	-0.52697
hsa-miR-548ak	0.00807556	-0.58301
hsa-miR-548m	0.0360221	-0.572474
hsa-miR-553	0.0327743	-0.601746
hsa-miR-566	0.029098	-0.545848
hsa-miR-585-3p	0.0490951	-0.469721
hsa-miR-596	0.0297384	-0.668341
hsa-miR-624-3p	0.0311874	-0.520373
hsa-miR-638	0.0421698	-0.501931
hsa-miR-6503-5p	0.0304034	-0.592107
hsa-miR-891a-5p	0.0474903	-0.597263
